# Wild-type FUS corrects ALS-like disease induced by cytoplasmic mutant FUS through autoregulation

**DOI:** 10.1101/2020.12.16.423060

**Authors:** Inmaculada Sanjuan-Ruiz, Noé Govea-Perez, Melissa Mcalonis-Downes, Stéphane Dieterle, Salim Megat, Sylvie Dirrig-Grosch, Gina Picchiarelli, Diana Piol, Qiang Zhu, Brian Myers, Chao-Zong Lee, Don W Cleveland, Clotilde Lagier-Tourenne, Sandrine Da Cruz, Luc Dupuis

## Abstract

Mutations in FUS, an RNA-binding protein involved in multiple steps of RNA metabolism, are associated with the most severe forms of amyotrophic lateral sclerosis (ALS). Accumulation of cytoplasmic FUS is likely to be a major culprit in the toxicity of *FUS* mutations. Thus, preventing cytoplasmic mislocalization of the FUS protein may represent a valuable therapeutic strategy. FUS binds to its own pre-mRNA creating an autoregulatory loop efficiently buffering FUS excess through multiple proposed mechanisms including retention of introns 6 and/or 7. Here, we introduced a wild-type *FUS* gene allele, retaining all intronic sequences, in mice whose heterozygous or homozygous expression of a cytoplasmically retained FUS protein (Fus^ΔNLS^) was previously shown to provoke ALS-like disease or postnatal lethality, respectively. Wild-type FUS completely rescued the early lethality caused by the two *Fus*^ΔNLS^ alleles, and improved age-dependent motor deficit and reduced lifespan associated with the heterozygous expression of *Fus*^ΔNLS^. Mechanistically, wild-type FUS decreased the load of cytoplasmic FUS, increased exon 7 skipping and retention of introns 6 and 7 in the endogenous mouse *Fus* mRNA, leading to decreased expression of the mutant mRNA. Thus, the wild-type *FUS* allele activates the homeostatic autoregulatory loop, maintaining constant FUS levels and decreasing the mutant protein in the cytoplasm. These results provide proof of concept that an autoregulatory competent wild-type FUS expression could protect against this devastating, currently intractable, neurodegenerative disease.
