## Supplementary Table 1 for "Wild-type FUS corrects ALS-like disease induced by cytoplasmic mutant FUS through autoregulation"

### Sheet: Feuil1
Gene	Forward	Reverse
Actin	CCA-CCA-GTT-CGC-CAT-GGA-T	GGC-TTT-GCA-CAT-GCC-GGA-G
Tbp	CCA-ATG-ACT-CCT-ATG-ACC-CCT-A	CAG-CCA-AGA-TTC-ACG-GTA-GAT
Pol2	GCT-GGG-AGA-CAT-AGC-ACC-A	TTA-CTC-CCC-TGC-ATG-GTC-TC
hFUS	GCC-AGA-ACA-CAG-GCT-ATG-GA	CGA-TTG-GGA-GCT-CTG-GCT-AC
T-FUS	TTA-TGG-ACA-GAC-CCA-AAA-ACA-CA	TGC-TGC-CCA-TAA-GAA-GAT-TG
FUS ΔNLS	GCA-AGA-TGG-ACT-CCT-AGT-GTT-AAT	ACC-TCT-ACA-AAT-GTG-GTA-TGG-C
Fus Δexon7	CGG-CAT-GGG-GTC-CTC-GG	CCT-AGG-CCT-TGC-ACG-AAG-AT
Fus Intron 6	GCC-GTT-GGA-AGC-TTC-ATG-TC	CCA-AAT-TTA-TTG-AAG-CCA-CCG-C
Fus Intron 7	ACC-GCG-GTG-GCT-TCA-ATA-AA	GCA-TTG-CTG-GGA-GTT-GGG-AA
Fus human intron 7	CTG-TGA-GCA-CTT-ACT-TGA-TAT-TTT	GTG-ATC-CTT-GGT-CCC-GA
Zeb1	GGT-GTA-AGC-GCA-GAA-AGC-AG	ATG-GAG-TTT-GTC-TTC-ATC-ATC-GGA
